# Training level reveals a dynamic dialogue between stress and memory systems in birds

**DOI:** 10.1101/2021.01.05.425468

**Authors:** Flore Lormant, Vitor Hugo Bessa Ferreira, Julie Lemarchand, Fabien Cornilleau, Paul Constantin, Céline Parias, Aline Bertin, Léa Lansade, Christine Leterrier, Frédéric Lévy, Ludovic Calandreau

**Author notes:** Correspondence should be addressed to: Ludovic Calandreau, INRAE, UMR 85 Physiologie de la Reproduction et des Comportements, 37380 Nouzilly, France. Shared co-first authorship (Flore Lormant, Vitor Hugo Bessa Ferreira).

## Abstract

It is now well-accepted that memory is a dynamic process, and that stress and training level may influence which memory system an individual engages when solving a task. In this work, we investigated whether and how chronic stress impacts spatial and cue-based memories according to training level. To that aim, control and chronically stressed Japanese quail were trained in a task that could be solved using spatial and cue-based memory and tested for their memory performances after 5 and 15 training days (initial training and overtraining, respectively) and following an emotional challenge (exposure to an open field). While chronic stress negatively impacted spatial memory in chronically stressed birds after initial training, this impact was lowered after overtraining compared to control quail. Interestingly, the emotional challenge reinstated the differences in performance between the two groups, revealing that chronic stress/overtraining did not eliminate spatial memory. Differences caused by previous stressors can re-emerge depending on the more immediate psychological state of the individual. Contrary to spatial memory, cue-based memory was not impaired in any test occasion, confirming that this form of memory is resistant to chronic stress. Altogether these findings reveal a dynamic dialogue between stress, training, and memory systems in birds.
