## Supplementary material for "Training level reveals a dynamic dialogue between stress and memory systems in birds": Raw data

### Sheet: Habituation
Data from Flore et al. Training level reveals a dynamic dialogue between stress and memory systems in birds
Data obtained during the dual spatial/cued task (Habituation).
Our response variable was: the number of cups visited.
ID	Group	VisitsDay1	VisitsDay2	VisitsDay3	VisitsDay4	VisitsDay5
1498	stress	6	8	7	8	7
1431	stress	0	4	7	8	8
1402	control	0	0	0	0	5
1409	control	7	8	7	8	5
1487	stress	3	4	3	8	8
1474	stress	5	1	0	0	7
1415	control	6	7	6	7	5
1464	control	1	2	1	7	7
1460	stress	3	7	6	6	4
1463	stress	0	0	0	0	0
1441	stress	0	0	0	1	1
1437	control	4	4	3	6	6
1447	stress	0	3	7	5	7
1420	stress	1	0	0	0	2
1421	control	4	0	4	5	5
1434	stress	0	0	1	5	4
1423	stress	1	3	7	7	0
1493	stress	0	2	0	1	4
1477	stress	0	1	2	2	5
1482	stress	4	8	7	8	8
1478	stress	1	7	7	7	8
1406	control	2	0	0	1	3
1435	stress	1	8	8	7	8
1428	stress	2	3	6	5	5
1480	stress	5	8	8	8	8
1453	stress	1	0	0	1	7
1499	stress	1	6	6	6	7
1948	control	0	0	0	0	0
1965	control	5	7	8	8	8
1902	control	0	0	0	3	3
1910	control	0	0	0	0	1
1945	control	0	1	0	2	0
1933	control	3	6	4	2	8
1959	control	4	8	8	8	8
1927	control	2	5	2	6	7
1994	control	1	0	2	7	7
1921	control	0	6	6	7	8

### Sheet: Training
Data from Flore et al. Training level reveals a dynamic dialogue between stress and memory systems in birds
Data obtained during the dual spatial/cued task (Training).
Our response variables was: the latency to reach the target cup (mean values for both training trials within days).
ID	Group	LatenceDay1	LatenceDay2	LatenceDay3	LatenceDay4	LatenceDay5	LatenceDay6	LatenceDay7	LatenceDay8	LatenceDay9	LatenceDay10	LatenceDay11	LatenceDay12	LatenceDay13	LatenceDay14	LatenceDay15	LatenceDay16	LatenceDay17
1498	stress	166	115.5	14.5	18	152.5	64	9.5	6.5	9	11.5	6.5	5	4	4.5	9	4	3.5
1431	stress	110	183	55	94	60.5	153	108.5	40.5	51	2.5	149.5	9.5	4.5	5.5	15.5	5.5	300
1402	control	154	14	7	5.5	6.5	21.5	3	7.5	2	2.5	3.5	3.5	1.5	2.5	2	3.5	3.5
1409	control	154.5	154	300	10	4.5	155	221	9.5	3.5	110	3	96	1	2.5	48	52	3
1487	stress	63.5	157.5	24.5	26.5	2	26.5	6	1	36	4	22	4	3.5	4.5	9	4	3.5
1474	stress	160	176	300	300	300	171.5	77.5	6.5	3.5	3.5	1.5	2	1.5	2	5.5	2	28.5
1415	control	212.5	20.5	33	4.5	9	9	6.5	6	6.5	2	4	4.5	3.5	1.5	2	3	2
1464	control	258	251	17.5	10	2.5	2	2.5	1	1	1	1	1	1	1.5	1	1	4.5
1460	stress	150.5	148	8.5	9	9.5	5.5	12.5	4.5	10.5	14.5	20.5	154	18	12.5	13.5	12.5	10
1463	stress	300	292.5	43	71.5	11	10	2.5	5	2.5	1	1	1	4.5	1	1.5	6	1
1441	stress	300	41	300	5.5	2	36.5	102.5	4.5	2.5	1.5	5	2	2	1.5	1.5	120.5	4.5
1437	control	300	300	300	300	46.5	192	23.5	19	152.5	25.5	2.5	2	1.5	150.5	152.5	2.5	2
1447	stress	257.5	77	161	23.5	15.5	3	6	7.5	4.5	13.5	24	4.5	22.5	14	11.5	15	9
1420	stress	300	300	172.5	18.5	152.5	14.5	2.5	3.5	6	2.5	3	2	1.5	1.5	2.5	1.5	2.5
1421	control	300	57.5	145.5	73	45	22	9	5.5	6	10	157	13.5	9.5	3.5	5.5	5.5	3
1406	control	154	240.5	156.5	19.5	300	37	164	166.5	23.5	11	2.5	3	2.5	6	3	1	1.5
1434	stress	300	300	300	300	300	300	300	300	158	9.5	13	10.5	1.5	11.5	6.5	3	2
1423	stress	261.5	221	300	222.5	16	102	48.5	25.5	2	7.5	2	3.5	14.5	1.5	3.5	3.5	3.5
1493	stress	300	300	300	300	153	4.5	5	274.5	7	137.5	29	108	7	7.5	157	12	6.5
1477	stress	300	300	300	18	1	55.5	3.5	9	3	2.5	12	2.5	54.5	16.5	2	3.5	123
1482	stress	36	4.5	10	3.5	21.5	6	2.5	11.5	12.5	8	14.5	3.5	2	1	2.5	2.5	1.5
1478	stress	42.5	156	12.5	11	9	34	3	5	16.5	2.5	15	1.5	5	1.5	4.5	2	3.5
1435	stress	8	4.5	12.5	4	5	2	5	4	1.5	1	8.5	8.5	24	7.5	14	8.5	36
1428	stress	300	300	300	300	150.5	161.5	3	34	2.5	35	2	45	4.5	11.5	8.5	16	157
1480	stress	22.5	4.5	1.5	6.5	1.5	4	10	18.5	12.5	25	30.5	15	4	10.5	4.5	4.5	16.5
1453	stress	56	99.5	27	49	9	14.5	3.5	4.5	2	3.5	1.5	3.5	2	2	1.5	1.5	2
1499	stress	169	33.5	22	31	36.5	10.5	8	12.5	6	4.5	4.5	5	9.5	3	2.5	7.5	2.5
1948	control	300	81.5	229.5	165	9	10.5	40	10.5	7	9	3.5	8	2.5	16.5	5	8	18.5
1965	control	136.5	9.5	18.5	14	9	4	8	2.5	6	4.5	3.5	2	2	1	10	1.5	2
1902	control	300	272	243	150.5	235.5	109.5	65	2.5	9.5	5	2	62.5	6.5	2.5	11.5	4.5	13.5
1910	control	300	300	300	233	26	10	8.5	5.5	2.5	1.5	6	150.5	2.5	3.5	4.5	2	6
1945	control	300	300	300	300	170	300	126	14	3	9	9	4.5	1.5	3	1.5	5	3
1933	control	232	73.5	35	42	21.5	23	12.5	11.5	8.5	15.5	5.5	2.5	3.5	1.5	2	3	2
1959	control	26	4	1.5	10	2	5.5	3	2	4	2.5	2	2	1.5	1	1	1.5	1
1927	control	300	300	136.5	160.5	22.5	1.5	8	2.5	1	8.5	1.5	2.5	2.5	1	1	1	1.5
1994	control	221.5	183	44.5	300	57.5	153	140	2	17.5	34.5	51.5	113	49	2.5	58	43	153.5
1921	control	300	300	153.5	96.5	5.5	151	89.5	6.5	152.5	8	40.5	4	2.5	5	20	3.5	3.5

### Sheet: Spatial Test
Data from Flore et al. Training level reveals a dynamic dialogue between stress and memory systems in birds
Data obtained during the spatial test.
Our response variables were: the number of errors (visits to cups) before reaching the target cup and the time spent in each quadrant (spatial quadrant and other quadrants), at three different periods: initial training (5 days of training), overtraining (15 days of training), and after an emotional challenge.
ID	Group	errortest5days	errortest15days	errorttestpostEC	SQtest5days	OQtest5days	SQtest15days	OQtest15days	SQtestpostOF	OQtestpostEC
1498	stress	4	7	8	6.72	17.76	5.76	18.08	15	15
1431	stress	0	3	0	29.68	10.1067	28.88	10.3733	28.64	10.4533
1402	control	2	4	3	10.8	16.4	1.04	19.6533	6.88	17.7067
1409	control	8	8	0	15	15	15	15	58.72	0.426667
1487	stress	1	0	8	20.32	13.2267	17.36	14.2133	15	15
1474	stress	8	1	8	15	15	18.08	13.9733	15	15
1415	control	2	6	3	15.2	14.9333	3.68	18.7733	37.6	7.46667
1464	control	3	4	8	11.76	16.08	15.2	14.9333	15	15
1460	stress	4	4	4	17.6	14.1333	5.2	18.2667	37.36	7.54667
1463	stress	6	0	5	15.68	14.7733	25.2	11.6	21.68	12.7733
1441	stress	4	5	5	29.92	10.0267	0	20	0	20
1437	control	4	8	8	0	20	15	15	15	15
1447	stress	1	8	8	9.84	16.72	15	15	15	15
1420	stress	4	5	4	10.24	16.5867	28	10.6667	11.04	16.32
1421	control	1	4	1	57.36	0.88	21.76	12.7467	53.6	2.13333
1406	control	0	5	8	37.92	7.36	15.2	14.9333	15	15
1434	stress	8	4	8	15	15	14.4	15.2	15	15
1423	stress	8	3	6	15	15	9.36	16.88	5.12	18.2933
1493	stress	1	8	8	43.84	5.38667	15	15	15	15
1477	stress	6	3	8	6.16	17.9467	18.48	13.84	15	15
1482	stress	4	1	3	8.16	17.28	49.68	3.44	41.52	6.16
1478	stress	6	4	0	6.16	17.9467	4.08	18.64	12.16	15.9467
1435	stress	6	7	5	10.32	16.56	5.92	18.0267	3.28	18.9067
1428	stress	8	1	4	15	15	4.88	18.3733	17.76	14.08
1480	stress	3	6	6	6.08	17.9733	5.2	18.2667	8.24	17.2533
1453	stress	4	0	5	13.44	15.52	30.16	9.94667	8.96	17.0133
1499	stress	1	5	5	10.64	16.4533	12.08	15.9733	4.24	18.5867
1948	control	0	4	0	43.6	5.46667	14.48	15.1733	34	8.66667
1965	control	5	4	3	16.32	14.56	3.12	18.96	40.56	6.48
1902	control	4	4	0	29.36	10.2133	5.84	18.0533	13.68	15.44
1910	control	2	4	0	28.08	10.64	1.68	19.44	17.52	14.16
1945	control	3	0	0	11.2	16.2667	35.12	8.29333	31.44	9.52
1933	control	0	2	4	30.48	9.84	13.76	15.4133	1.2	19.6
1959	control	4	2	1	7.84	17.3867	21.6	12.8	46.72	4.42667
1927	control	1	2	2	45.36	4.88	11.6	16.1333	20	13.3333
1994	control	1	2	8	44.08	5.30667	27.84	10.72	15	15
1921	control	0	8	8	47.04	4.32	15	15	15	15

### Sheet: Displacement Test
Data from Flore et al. Training level reveals a dynamic dialogue between stress and memory systems in birds
Data obtained during the displacement test.
Our response variables were: the number of errors (visits to cups) before reaching the target cups and the time spent in each quadrant (spatial quadrant, displaced cup quandrant and other quadrants), at three different periods: initial training (5 days of training), overtraining (15 days of training), and after an emotional challenge.
ID	Group	errorSCtest5days	errorSCtest15days	errorSCtestpostOF	errorCCtest5days	errorCCtest15days	errorCCtestpostOF	SQtest5days	DQtest5days	OQtest5days	SQtest15days	DQtest15days	OQtest15days	SQtestpostOF	DQtestpostOF	OQtestpostOF
1498	stress	8	8	8	1	1	0	2	30.4	13.8	5.28	10.48	22.12	1.52	58.4	0.04
1431	stress	0	8	8	1	0	0	56.32	3.68	0	0	60	0	0	60	0
1402	control	8	8	8	1	0	0	0.56	47.92	5.76	1.28	49.12	4.8	1.84	54.32	1.92
1409	control	8	8	8	8	1	8	15	15	15	0	48.64	5.68	15	15	15
1487	stress	1	8	8	4	1	0	25.2	29.92	2.44	3.76	36.8	9.72	1.92	36.24	10.92
1474	stress	8	4	8	0	0	0	0	48.72	5.64	14.32	30.64	7.52	0.56	20.48	19.48
1415	control	8	8	8	0	0	0	0.24	44.24	7.76	3.36	37.6	9.52	1.76	34.48	11.88
1464	control	8	8	2	1	0	0	9.04	48.72	1.12	0	56.08	1.96	4.48	53.76	0.88
1460	stress	8	8	8	2	2	2	0	46.4	6.8	1.2	54.32	2.24	5.2	38.8	8
1463	stress	0	8	4	3	0	1	8.32	27.44	12.12	7.52	33.36	9.56	6	22.96	15.52
1441	stress	8	8	1	1	8	4	0	58.72	0.64	15	15	15	42.8	9.2	4
1437	control	8	8	8	2	1	0	0	46.32	6.84	4.32	49.28	3.2	0.08	22.32	18.8
1447	stress	1	4	8	8	0	1	58.4	0	0.8	21.84	13.44	12.36	5.84	54.16	0
1420	stress	1	8	2	3	0	0	31.68	14.4	6.96	0	43.28	8.36	6.08	50.88	1.52
1421	control	8	8	1	1	0	0	0	17.36	21.32	0	53.28	3.36	25.12	33.04	0.92
1406	control	8	4	8	8	0	0	15	15	15	13.2	20.24	13.28	0	28.48	15.76
1434	stress	8	1	8	8	8	8	29.12	18.56	6.16	51.12	0	4.44	15	15	15
1423	stress	8	2	8	0	1	0	0	59.68	0.16	24.08	25.52	5.2	0	52	4
1493	stress	8	8	8	0	1	8	3.6	49.36	3.52	0	38.08	10.96	15	15	15
1477	stress	8	8	2	8	0	1	15	15	15	0	60	0	10.56	47.84	0.8
1482	stress	8	8	1	0	0	0	6.16	39.76	7.04	1.12	58.64	0.12	14.32	43.44	1.12
1478	stress	3	0	2	2	1	0	25.84	26.72	3.72	14	34.48	5.76	18.32	33.6	4.04
1435	stress	7	8	1	0	1	0	15.52	28.96	7.76	10.4	26.4	11.6	13.28	31.76	7.48
1428	stress	8	8	8	8	0	0	15	15	15	0	58.96	0.52	3.76	52.64	1.8
1480	stress	8	8	3	0	0	4	3.92	41.04	7.52	5.2	29.84	12.48	9.84	41.6	4.28
1453	stress	3	8	8	0	0	0	14.72	24.88	10.2	8.48	40	5.76	1.92	56.56	0.76
1499	stress	1	8	8	0	0	1	5.12	46.24	4.32	0.02	56.66	1.66	0	57.44	1.28
1948	control	0	8	1	4	0	0	13.04	34.88	6.04	0.88	44.16	7.48	7.76	50.88	0.68
1965	control	3	8	1	0	0	0	8	39.28	6.36	11.04	37.92	5.52	22.64	36.64	0.36
1902	control	1	4	1	8	0	0	48.4	7.52	2.04	7.84	16.24	17.96	24.8	8.16	13.52
1910	control	8	8	8	1	1	0	2.24	38.8	9.48	0	7.2	26.4	0	8.8	25.6
1945	control	8	8	8	8	0	1	15	15	15	13.6	18.72	13.84	7.6	20.96	15.72
1933	control	0	8	1	8	0	0	55.52	0	2.24	9.76	15.84	17.2	21.52	27.76	5.36
1959	control	3	8	8	2	0	0	6.32	44.96	4.36	0	36.08	11.96	0	24.08	17.96
1927	control	8	8	8	1	0	0	13.68	25.2	10.56	0	46.16	6.92	0	60	0
1994	control	8	2	8	0	0	1	26.64	31.12	1.12	22.24	22.32	7.72	18.88	16.88	12.12
1921	control	0	8	1	8	0	0	57.36	0	1.32	0	21.12	19.44	13.52	46.48	0

### Sheet: Color test
Data from Flore et al. Training level reveals a dynamic dialogue between stress and memory systems in birds
Data obtained during the displacement test.
Our response variables were: the number of errors (visits to cups) before reaching the target cups and the time spent in each quadrant (white cup quadrant, spatial black cup quadrant, and two other black cup quadrants).
ID	Group	ErrorSBC	ErrorWC	ErrorNSBC	timeSBCquadrant	timeWCquandrant	timeNSBCquadrant
1498	stress	0	6	3.5	44.96	7.28	3.88
1431	stress	3	6	3	12.8	13.52	16.84
1402	control	2	4	2.66667	15.6	10	17.2
1409	control	0	8	8	58.64	0	0.68
1487	stress	1	7	3.33333	21.92	9.84	14.12
1474	stress	0	4	3	5.84	51.92	1.12
1415	control	8	2	5.5	15	15	15
1464	control	6	6	2.5	2.96	12.4	22.32
1460	stress	2	5	3	27.28	4	14.36
1463	stress	8	2	5.5	15	15	15
1441	stress	0	4	3	53.04	0	3.48
1437	control	4	4	2.33333	0	47.44	6.28
1447	stress	8	8	6.66667	15	15	15
1420	stress	1	3	3	27.04	30.88	1.04
1421	control	6	6	2.5	1.92	4.24	26.92
1406	control	3	7	3	25.68	19.84	7.24
1434	stress	2	4	2.66667	46.72	0	6.64
1423	stress	3	6	3.16667	19.6	16.24	12.08
1493	stress	4	4	2.33333	0	32.8	13.6
1477	stress	1	8	5.66667	56.4	2	0.8
1482	stress	1	5	3.66667	32	13.12	7.44
1478	stress	1	8	6.66667	16.16	4.32	19.76
1435	stress	1	4	3.33333	42.5	14.82	1.34
1428	stress	1	4	2.83333	11.36	11.6	18.52
1480	stress	5	5	2.5	1.92	1.36	28.36
1453	stress	0	5	3.33333	22.96	16.72	10.16
1499	stress	4	4	2.33333	1.92	3.6	27.24
1948	control	2	3	3.5	18.16	13.28	14.28
1965	control	2	5	3	38.24	9.52	6.12
1902	control	0	7	3.5	21.36	11.84	13.4
1910	control	5	5	2.5	0.48	3.6	27.96
1945	control	3	4	2.5	11.28	14.16	17.28
1933	control	0	4	3	33.44	6.4	10.08
1959	control	0	6	3.66667	22.96	17.2	9.92
1927	control	0	4	3	31.52	8.88	9.8
1994	control	2	4	2.66667	16.24	22.32	10.72
1921	control	0	8	6.83333	4.8	0	27.6
